# Modular barcode beads for microfluidic single cell genomics

**DOI:** 10.1101/2020.09.10.292326

**Authors:** Cyrille L. Delley, Adam R. Abate

**Affiliations:** Bioengineering and Therapeutic Sciences, University of California, San Francisco, San Francisco, CA 94158, USA; California Institute for Quantitative Biosciences, University of California San Francisco, San Francisco, CA 94158, USA; Chan Zuckerberg Biohub, San Francisco, CA 94158, USA

## Abstract

Barcode beads allow efficient nucleic acid tagging in single cell genomics. Current barcode designs, however, are fabricated with a particular application in mind. Repurposing to novel targets, or altering to add additional targets as information is obtained is possible but the result is suboptimal. Here, we describe a modular framework that simplifies generation of multifunctional beads and allows their easy extension to new targets.

**One Sentence Summary:** We describe an optimized design for barcoding beads which are useful for single cell RNA and DNA sequencing.
