## Supplementary data table for "Modular barcode beads for microfluidic single cell genomics"

### Sheet: BC1 Primers
WellPosition	Name	Sequence	Barcode
A1	CD1_0 sc0-ex-bar1-sc1	GTCA AGT TCCGTAGT AACC	TCCGTAGT
A2	CD1_1 sc0-ex-bar1-sc1	GTCA GT TCCTTCAC AACC	TCCTTCAC
A3	CD1_2 sc0-ex-bar1-sc1	GTCA T AACACGAC AACC	AACACGAC
A4	CD1_3 sc0-ex-bar1-sc1	GTCA ACAGCACT AACC	ACAGCACT
A5	CD1_4 sc0-ex-bar1-sc1	GTCA AGT CTCACAGT AACC	CTCACAGT
A6	CD1_5 sc0-ex-bar1-sc1	GTCA GT GGTCTACA AACC	GGTCTACA
A7	CD1_6 sc0-ex-bar1-sc1	GTCA T AAGACTGG AACC	AAGACTGG
A8	CD1_7 sc0-ex-bar1-sc1	GTCA CACTTCCA AACC	CACTTCCA
A9	CD1_8 sc0-ex-bar1-sc1	GTCA AGT ATGCCACA AACC	ATGCCACA
A10	CD1_9 sc0-ex-bar1-sc1	GTCA GT GGACGTAT AACC	GGACGTAT
A11	CD1_10 sc0-ex-bar1-sc1	GTCA T CTTCCTTC AACC	CTTCCTTC
A12	CD1_11 sc0-ex-bar1-sc1	GTCA GGCAATCT AACC	GGCAATCT
B1	CD1_12 sc0-ex-bar1-sc1	GTCA AGT AACCTCTC AACC	AACCTCTC
B2	CD1_13 sc0-ex-bar1-sc1	GTCA GT CAAGGTGA AACC	CAAGGTGA
B3	CD1_14 sc0-ex-bar1-sc1	GTCA T CCATACTG AACC	CCATACTG
B4	CD1_15 sc0-ex-bar1-sc1	GTCA CGTGCATA AACC	CGTGCATA
B5	CD1_16 sc0-ex-bar1-sc1	GTCA AGT TCGCATTC AACC	TCGCATTC
B6	CD1_17 sc0-ex-bar1-sc1	GTCA GT ACAATGCC AACC	ACAATGCC
B7	CD1_18 sc0-ex-bar1-sc1	GTCA T AACAACCG AACC	AACAACCG
B8	CD1_19 sc0-ex-bar1-sc1	GTCA CCGATGTA AACC	CCGATGTA
B9	CD1_20 sc0-ex-bar1-sc1	GTCA AGT GAGAGAGT AACC	GAGAGAGT
B10	CD1_21 sc0-ex-bar1-sc1	GTCA GT GATCGGTA AACC	GATCGGTA
B11	CD1_22 sc0-ex-bar1-sc1	GTCA T GACTTGAG AACC	GACTTGAG
B12	CD1_23 sc0-ex-bar1-sc1	GTCA AGGTCCTA AACC	AGGTCCTA
C1	CD1_24 sc0-ex-bar1-sc1	GTCA AGT GATGACTC AACC	GATGACTC
C2	CD1_25 sc0-ex-bar1-sc1	GTCA GT CCAACGAT AACC	CCAACGAT
C3	CD1_26 sc0-ex-bar1-sc1	GTCA T TGAGGATG AACC	TGAGGATG
C4	CD1_27 sc0-ex-bar1-sc1	GTCA CAACCTAG AACC	CAACCTAG
C5	CD1_28 sc0-ex-bar1-sc1	GTCA AGT AAGAGGCA AACC	AAGAGGCA
C6	CD1_29 sc0-ex-bar1-sc1	GTCA GT AGCTTACC AACC	AGCTTACC
C7	CD1_30 sc0-ex-bar1-sc1	GTCA T AATCGCCT AACC	AATCGCCT
C8	CD1_31 sc0-ex-bar1-sc1	GTCA ACCGAATC AACC	ACCGAATC
C9	CD1_32 sc0-ex-bar1-sc1	GTCA AGT ATATCCGG AACC	ATATCCGG
C10	CD1_33 sc0-ex-bar1-sc1	GTCA GT AATGCAGC AACC	AATGCAGC
C11	CD1_34 sc0-ex-bar1-sc1	GTCA T CTAAGCTC AACC	CTAAGCTC
C12	CD1_35 sc0-ex-bar1-sc1	GTCA ACACTCAG AACC	ACACTCAG
D1	CD1_36 sc0-ex-bar1-sc1	GTCA AGT CAGTCGAA AACC	CAGTCGAA
D2	CD1_37 sc0-ex-bar1-sc1	GTCA GT CCAGTTAC AACC	CCAGTTAC
D3	CD1_38 sc0-ex-bar1-sc1	GTCA T CGGAATTG AACC	CGGAATTG
D4	CD1_39 sc0-ex-bar1-sc1	GTCA CCTGGAAT AACC	CCTGGAAT
D5	CD1_40 sc0-ex-bar1-sc1	GTCA AGT TTCTGAGG AACC	TTCTGAGG
D6	CD1_41 sc0-ex-bar1-sc1	GTCA GT CGTAGGTT AACC	CGTAGGTT
D7	CD1_42 sc0-ex-bar1-sc1	GTCA T TTCCGCTT AACC	TTCCGCTT
D8	CD1_43 sc0-ex-bar1-sc1	GTCA ACTGACGA AACC	ACTGACGA
D9	CD1_44 sc0-ex-bar1-sc1	GTCA AGT ACAAGAGG AACC	ACAAGAGG
D10	CD1_45 sc0-ex-bar1-sc1	GTCA GT GCAAGCAA AACC	GCAAGCAA
D11	CD1_46 sc0-ex-bar1-sc1	GTCA T AGGTAGAG AACC	AGGTAGAG
D12	CD1_47 sc0-ex-bar1-sc1	GTCA CAAGACCT AACC	CAAGACCT
E1	CD1_48 sc0-ex-bar1-sc1	GTCA AGT TACGGTCT AACC	TACGGTCT
E2	CD1_49 sc0-ex-bar1-sc1	GTCA GT TTAACGCG AACC	TTAACGCG
E3	CD1_50 sc0-ex-bar1-sc1	GTCA T CTTAGTGG AACC	CTTAGTGG
E4	CD1_51 sc0-ex-bar1-sc1	GTCA ACCTGTTG AACC	ACCTGTTG
E5	CD1_52 sc0-ex-bar1-sc1	GTCA AGT GGCTCAAT AACC	GGCTCAAT
E6	CD1_53 sc0-ex-bar1-sc1	GTCA GT ATTGGCTG AACC	ATTGGCTG
E7	CD1_54 sc0-ex-bar1-sc1	GTCA T ACCGCTAA AACC	ACCGCTAA
E8	CD1_55 sc0-ex-bar1-sc1	GTCA CCTCATCT AACC	CCTCATCT
E9	CD1_56 sc0-ex-bar1-sc1	GTCA AGT AACCAGGT AACC	AACCAGGT
E10	CD1_57 sc0-ex-bar1-sc1	GTCA GT GAATCACG AACC	GAATCACG
E11	CD1_58 sc0-ex-bar1-sc1	GTCA T GTTCCAAG AACC	GTTCCAAG
E12	CD1_59 sc0-ex-bar1-sc1	GTCA GGATTGTC AACC	GGATTGTC
F1	CD1_60 sc0-ex-bar1-sc1	GTCA AGT GTGTAACC AACC	GTGTAACC
F2	CD1_61 sc0-ex-bar1-sc1	GTCA GT AGCATGGA AACC	AGCATGGA
F3	CD1_62 sc0-ex-bar1-sc1	GTCA T CGACTCTT AACC	CGACTCTT
F4	CD1_63 sc0-ex-bar1-sc1	GTCA AGTGGTAC AACC	AGTGGTAC
F5	CD1_64 sc0-ex-bar1-sc1	GTCA AGT ACTTCGGT AACC	ACTTCGGT
F6	CD1_65 sc0-ex-bar1-sc1	GTCA GT CGACAAGA AACC	CGACAAGA
F7	CD1_66 sc0-ex-bar1-sc1	GTCA T GCGTTATG AACC	GCGTTATG
F8	CD1_67 sc0-ex-bar1-sc1	GTCA TCGAACCA AACC	TCGAACCA
F9	CD1_68 sc0-ex-bar1-sc1	GTCA AGT ACGTCAAC AACC	ACGTCAAC
F10	CD1_69 sc0-ex-bar1-sc1	GTCA GT GTACACCA AACC	GTACACCA
F11	CD1_70 sc0-ex-bar1-sc1	GTCA T GTGGTCTT AACC	GTGGTCTT
F12	CD1_71 sc0-ex-bar1-sc1	GTCA GCTATTCG AACC	GCTATTCG
G1	CD1_72 sc0-ex-bar1-sc1	GTCA AGT TCATGCGT AACC	TCATGCGT
G2	CD1_73 sc0-ex-bar1-sc1	GTCA GT CGCCTTAA AACC	CGCCTTAA
G3	CD1_74 sc0-ex-bar1-sc1	GTCA T CAGTAAGG AACC	CAGTAAGG
G4	CD1_75 sc0-ex-bar1-sc1	GTCA ACACCGTA AACC	ACACCGTA
G5	CD1_76 sc0-ex-bar1-sc1	GTCA AGT TTGTTCCG AACC	TTGTTCCG
G6	CD1_77 sc0-ex-bar1-sc1	GTCA GT AGAGTTCG AACC	AGAGTTCG
G7	CD1_78 sc0-ex-bar1-sc1	GTCA T CAGAACAC AACC	CAGAACAC
G8	CD1_79 sc0-ex-bar1-sc1	GTCA CTCGTGAT AACC	CTCGTGAT
G9	CD1_80 sc0-ex-bar1-sc1	GTCA AGT TGTGTGCT AACC	TGTGTGCT
G10	CD1_81 sc0-ex-bar1-sc1	GTCA GT AAGGATCC AACC	AAGGATCC
G11	CD1_82 sc0-ex-bar1-sc1	GTCA T ATGTTGGC AACC	ATGTTGGC
G12	CD1_83 sc0-ex-bar1-sc1	GTCA CTATGGAG AACC	CTATGGAG
H1	CD1_84 sc0-ex-bar1-sc1	GTCA AGT AACGGAAG AACC	AACGGAAG
H2	CD1_85 sc0-ex-bar1-sc1	GTCA GT CTTCTCGA AACC	CTTCTCGA
H3	CD1_86 sc0-ex-bar1-sc1	GTCA T AGGAACGT AACC	AGGAACGT
H4	CD1_87 sc0-ex-bar1-sc1	GTCA ACCTAGCA AACC	ACCTAGCA
H5	CD1_88 sc0-ex-bar1-sc1	GTCA AGT GAACTGCT AACC	GAACTGCT
H6	CD1_89 sc0-ex-bar1-sc1	GTCA GT ATACGTGC AACC	ATACGTGC
H7	CD1_90 sc0-ex-bar1-sc1	GTCA T GACCATAC AACC	GACCATAC
H8	CD1_91 sc0-ex-bar1-sc1	GTCA ACGCTTGT AACC	ACGCTTGT
H9	CD1_92 sc0-ex-bar1-sc1	GTCA AGT GTCAGAAC AACC	GTCAGAAC
H10	CD1_93 sc0-ex-bar1-sc1	GTCA GT AGCACATG AACC	AGCACATG
H11	CD1_94 sc0-ex-bar1-sc1	GTCA T CTGGTTCA AACC	CTGGTTCA
H12	CD1_95 sc0-ex-bar1-sc1	GTCA TGTCAGTG AACC	TGTCAGTG

### Sheet: Splint1 Primers
WellPosition	Name	Sequence	Barcode
A1	CD1_0 bar1*-ex*	ACTACGGA ACT	TCCGTAGT
A2	CD1_1 bar1*-ex*	GTGAAGGA AC	TCCTTCAC
A3	CD1_2 bar1*-ex*	GTCGTGTT A	AACACGAC
A4	CD1_3 bar1*-ex*	AGTGCTGT	ACAGCACT
A5	CD1_4 bar1*-ex*	ACTGTGAG ACT	CTCACAGT
A6	CD1_5 bar1*-ex*	TGTAGACC AC	GGTCTACA
A7	CD1_6 bar1*-ex*	CCAGTCTT A	AAGACTGG
A8	CD1_7 bar1*-ex*	TGGAAGTG	CACTTCCA
A9	CD1_8 bar1*-ex*	TGTGGCAT ACT	ATGCCACA
A10	CD1_9 bar1*-ex*	ATACGTCC AC	GGACGTAT
A11	CD1_10 bar1*-ex*	GAAGGAAG A	CTTCCTTC
A12	CD1_11 bar1*-ex*	AGATTGCC	GGCAATCT
B1	CD1_12 bar1*-ex*	GAGAGGTT ACT	AACCTCTC
B2	CD1_13 bar1*-ex*	TCACCTTG AC	CAAGGTGA
B3	CD1_14 bar1*-ex*	CAGTATGG A	CCATACTG
B4	CD1_15 bar1*-ex*	TATGCACG	CGTGCATA
B5	CD1_16 bar1*-ex*	GAATGCGA ACT	TCGCATTC
B6	CD1_17 bar1*-ex*	GGCATTGT AC	ACAATGCC
B7	CD1_18 bar1*-ex*	CGGTTGTT A	AACAACCG
B8	CD1_19 bar1*-ex*	TACATCGG	CCGATGTA
B9	CD1_20 bar1*-ex*	ACTCTCTC ACT	GAGAGAGT
B10	CD1_21 bar1*-ex*	TACCGATC AC	GATCGGTA
B11	CD1_22 bar1*-ex*	CTCAAGTC A	GACTTGAG
B12	CD1_23 bar1*-ex*	TAGGACCT	AGGTCCTA
C1	CD1_24 bar1*-ex*	GAGTCATC ACT	GATGACTC
C2	CD1_25 bar1*-ex*	ATCGTTGG AC	CCAACGAT
C3	CD1_26 bar1*-ex*	CATCCTCA A	TGAGGATG
C4	CD1_27 bar1*-ex*	CTAGGTTG	CAACCTAG
C5	CD1_28 bar1*-ex*	TGCCTCTT ACT	AAGAGGCA
C6	CD1_29 bar1*-ex*	GGTAAGCT AC	AGCTTACC
C7	CD1_30 bar1*-ex*	AGGCGATT A	AATCGCCT
C8	CD1_31 bar1*-ex*	GATTCGGT	ACCGAATC
C9	CD1_32 bar1*-ex*	CCGGATAT ACT	ATATCCGG
C10	CD1_33 bar1*-ex*	GCTGCATT AC	AATGCAGC
C11	CD1_34 bar1*-ex*	GAGCTTAG A	CTAAGCTC
C12	CD1_35 bar1*-ex*	CTGAGTGT	ACACTCAG
D1	CD1_36 bar1*-ex*	TTCGACTG ACT	CAGTCGAA
D2	CD1_37 bar1*-ex*	GTAACTGG AC	CCAGTTAC
D3	CD1_38 bar1*-ex*	CAATTCCG A	CGGAATTG
D4	CD1_39 bar1*-ex*	ATTCCAGG	CCTGGAAT
D5	CD1_40 bar1*-ex*	CCTCAGAA ACT	TTCTGAGG
D6	CD1_41 bar1*-ex*	AACCTACG AC	CGTAGGTT
D7	CD1_42 bar1*-ex*	AAGCGGAA A	TTCCGCTT
D8	CD1_43 bar1*-ex*	TCGTCAGT	ACTGACGA
D9	CD1_44 bar1*-ex*	CCTCTTGT ACT	ACAAGAGG
D10	CD1_45 bar1*-ex*	TTGCTTGC AC	GCAAGCAA
D11	CD1_46 bar1*-ex*	CTCTACCT A	AGGTAGAG
D12	CD1_47 bar1*-ex*	AGGTCTTG	CAAGACCT
E1	CD1_48 bar1*-ex*	AGACCGTA ACT	TACGGTCT
E2	CD1_49 bar1*-ex*	CGCGTTAA AC	TTAACGCG
E3	CD1_50 bar1*-ex*	CCACTAAG A	CTTAGTGG
E4	CD1_51 bar1*-ex*	CAACAGGT	ACCTGTTG
E5	CD1_52 bar1*-ex*	ATTGAGCC ACT	GGCTCAAT
E6	CD1_53 bar1*-ex*	CAGCCAAT AC	ATTGGCTG
E7	CD1_54 bar1*-ex*	TTAGCGGT A	ACCGCTAA
E8	CD1_55 bar1*-ex*	AGATGAGG	CCTCATCT
E9	CD1_56 bar1*-ex*	ACCTGGTT ACT	AACCAGGT
E10	CD1_57 bar1*-ex*	CGTGATTC AC	GAATCACG
E11	CD1_58 bar1*-ex*	CTTGGAAC A	GTTCCAAG
E12	CD1_59 bar1*-ex*	GACAATCC	GGATTGTC
F1	CD1_60 bar1*-ex*	GGTTACAC ACT	GTGTAACC
F2	CD1_61 bar1*-ex*	TCCATGCT AC	AGCATGGA
F3	CD1_62 bar1*-ex*	AAGAGTCG A	CGACTCTT
F4	CD1_63 bar1*-ex*	GTACCACT	AGTGGTAC
F5	CD1_64 bar1*-ex*	ACCGAAGT ACT	ACTTCGGT
F6	CD1_65 bar1*-ex*	TCTTGTCG AC	CGACAAGA
F7	CD1_66 bar1*-ex*	CATAACGC A	GCGTTATG
F8	CD1_67 bar1*-ex*	TGGTTCGA	TCGAACCA
F9	CD1_68 bar1*-ex*	GTTGACGT ACT	ACGTCAAC
F10	CD1_69 bar1*-ex*	TGGTGTAC AC	GTACACCA
F11	CD1_70 bar1*-ex*	AAGACCAC A	GTGGTCTT
F12	CD1_71 bar1*-ex*	CGAATAGC	GCTATTCG
G1	CD1_72 bar1*-ex*	ACGCATGA ACT	TCATGCGT
G2	CD1_73 bar1*-ex*	TTAAGGCG AC	CGCCTTAA
G3	CD1_74 bar1*-ex*	CCTTACTG A	CAGTAAGG
G4	CD1_75 bar1*-ex*	TACGGTGT	ACACCGTA
G5	CD1_76 bar1*-ex*	CGGAACAA ACT	TTGTTCCG
G6	CD1_77 bar1*-ex*	CGAACTCT AC	AGAGTTCG
G7	CD1_78 bar1*-ex*	GTGTTCTG A	CAGAACAC
G8	CD1_79 bar1*-ex*	ATCACGAG	CTCGTGAT
G9	CD1_80 bar1*-ex*	AGCACACA ACT	TGTGTGCT
G10	CD1_81 bar1*-ex*	GGATCCTT AC	AAGGATCC
G11	CD1_82 bar1*-ex*	GCCAACAT A	ATGTTGGC
G12	CD1_83 bar1*-ex*	CTCCATAG	CTATGGAG
H1	CD1_84 bar1*-ex*	CTTCCGTT ACT	AACGGAAG
H2	CD1_85 bar1*-ex*	TCGAGAAG AC	CTTCTCGA
H3	CD1_86 bar1*-ex*	ACGTTCCT A	AGGAACGT
H4	CD1_87 bar1*-ex*	TGCTAGGT	ACCTAGCA
H5	CD1_88 bar1*-ex*	AGCAGTTC ACT	GAACTGCT
H6	CD1_89 bar1*-ex*	GCACGTAT AC	ATACGTGC
H7	CD1_90 bar1*-ex*	GTATGGTC A	GACCATAC
H8	CD1_91 bar1*-ex*	ACAAGCGT	ACGCTTGT
H9	CD1_92 bar1*-ex*	GTTCTGAC ACT	GTCAGAAC
H10	CD1_93 bar1*-ex*	CATGTGCT AC	AGCACATG
H11	CD1_94 bar1*-ex*	TGAACCAG A	CTGGTTCA
H12	CD1_95 bar1*-ex*	CACTGACA	TGTCAGTG

### Sheet: BC2 Primers
WellPosition	Name	Sequence	Barcode
A1	CD1_0 sc2*-bar2*-sc1	CTGT CTCCATAG GGTT	CTATGGAG
A2	CD1_1 sc2*-bar2*-sc1	CTGT CCTTACTG GGTT	CAGTAAGG
A3	CD1_2 sc2*-bar2*-sc1	CTGT CGAACTCT GGTT	AGAGTTCG
A4	CD1_3 sc2*-bar2*-sc1	CTGT GTATGGTC GGTT	GACCATAC
A5	CD1_4 sc2*-bar2*-sc1	CTGT TAGGACCT GGTT	AGGTCCTA
A6	CD1_5 sc2*-bar2*-sc1	CTGT GCTGCATT GGTT	AATGCAGC
A7	CD1_6 sc2*-bar2*-sc1	CTGT AGCACACA GGTT	TGTGTGCT
A8	CD1_7 sc2*-bar2*-sc1	CTGT TGCTAGGT GGTT	ACCTAGCA
A9	CD1_8 sc2*-bar2*-sc1	CTGT GTGAAGGA GGTT	TCCTTCAC
A10	CD1_9 sc2*-bar2*-sc1	CTGT TGTAGACC GGTT	GGTCTACA
A11	CD1_10 sc2*-bar2*-sc1	CTGT TTCGACTG GGTT	CAGTCGAA
A12	CD1_11 sc2*-bar2*-sc1	CTGT TGTGGCAT GGTT	ATGCCACA
B1	CD1_12 sc2*-bar2*-sc1	CTGT GCACGTAT GGTT	ATACGTGC
B2	CD1_13 sc2*-bar2*-sc1	CTGT GAGTCATC GGTT	GATGACTC
B3	CD1_14 sc2*-bar2*-sc1	CTGT GGTTACAC GGTT	GTGTAACC
B4	CD1_15 sc2*-bar2*-sc1	CTGT ACGTTCCT GGTT	AGGAACGT
B5	CD1_16 sc2*-bar2*-sc1	CTGT CTCAAGTC GGTT	GACTTGAG
B6	CD1_17 sc2*-bar2*-sc1	CTGT AAGAGTCG GGTT	CGACTCTT
B7	CD1_18 sc2*-bar2*-sc1	CTGT GTTGACGT GGTT	ACGTCAAC
B8	CD1_19 sc2*-bar2*-sc1	CTGT ACAAGCGT GGTT	ACGCTTGT
B9	CD1_20 sc2*-bar2*-sc1	CTGT ACCGAAGT GGTT	ACTTCGGT
B10	CD1_21 sc2*-bar2*-sc1	CTGT GAATGCGA GGTT	TCGCATTC
B11	CD1_22 sc2*-bar2*-sc1	CTGT CTGAGTGT GGTT	ACACTCAG
B12	CD1_23 sc2*-bar2*-sc1	CTGT CTTGGAAC GGTT	GTTCCAAG
C1	CD1_24 sc2*-bar2*-sc1	CTGT TATGCACG GGTT	CGTGCATA
C2	CD1_25 sc2*-bar2*-sc1	CTGT CATCCTCA GGTT	TGAGGATG
C3	CD1_26 sc2*-bar2*-sc1	CTGT ATCACGAG GGTT	CTCGTGAT
C4	CD1_27 sc2*-bar2*-sc1	CTGT CGGTTGTT GGTT	AACAACCG
C5	CD1_28 sc2*-bar2*-sc1	CTGT ACTGTGAG GGTT	CTCACAGT
C6	CD1_29 sc2*-bar2*-sc1	CTGT TTAAGGCG GGTT	CGCCTTAA
C7	CD1_30 sc2*-bar2*-sc1	CTGT GTACCACT GGTT	AGTGGTAC
C8	CD1_31 sc2*-bar2*-sc1	CTGT AGGCGATT GGTT	AATCGCCT
C9	CD1_32 sc2*-bar2*-sc1	CTGT ATTCCAGG GGTT	CCTGGAAT
C10	CD1_33 sc2*-bar2*-sc1	CTGT TCGAGAAG GGTT	CTTCTCGA
C11	CD1_34 sc2*-bar2*-sc1	CTGT GTCGTGTT GGTT	AACACGAC
C12	CD1_35 sc2*-bar2*-sc1	CTGT ATCGTTGG GGTT	CCAACGAT
D1	CD1_36 sc2*-bar2*-sc1	CTGT GACAATCC GGTT	GGATTGTC
D2	CD1_37 sc2*-bar2*-sc1	CTGT CATAACGC GGTT	GCGTTATG
D3	CD1_38 sc2*-bar2*-sc1	CTGT AGGTCTTG GGTT	CAAGACCT
D4	CD1_39 sc2*-bar2*-sc1	CTGT CAACAGGT GGTT	ACCTGTTG
D5	CD1_40 sc2*-bar2*-sc1	CTGT ACCTGGTT GGTT	AACCAGGT
D6	CD1_41 sc2*-bar2*-sc1	CTGT GGTAAGCT GGTT	AGCTTACC
D7	CD1_42 sc2*-bar2*-sc1	CTGT CGCGTTAA GGTT	TTAACGCG
D8	CD1_43 sc2*-bar2*-sc1	CTGT GGCATTGT GGTT	ACAATGCC
D9	CD1_44 sc2*-bar2*-sc1	CTGT TCTTGTCG GGTT	CGACAAGA
D10	CD1_45 sc2*-bar2*-sc1	CTGT CCGGATAT GGTT	ATATCCGG
D11	CD1_46 sc2*-bar2*-sc1	CTGT TACCGATC GGTT	GATCGGTA
D12	CD1_47 sc2*-bar2*-sc1	CTGT CCTCTTGT GGTT	ACAAGAGG
E1	CD1_48 sc2*-bar2*-sc1	CTGT TGGTTCGA GGTT	TCGAACCA
E2	CD1_49 sc2*-bar2*-sc1	CTGT AGACCGTA GGTT	TACGGTCT
E3	CD1_50 sc2*-bar2*-sc1	CTGT CACTGACA GGTT	TGTCAGTG
E4	CD1_51 sc2*-bar2*-sc1	CTGT ACGCATGA GGTT	TCATGCGT
E5	CD1_52 sc2*-bar2*-sc1	CTGT CTAGGTTG GGTT	CAACCTAG
E6	CD1_53 sc2*-bar2*-sc1	CTGT TGGTGTAC GGTT	GTACACCA
E7	CD1_54 sc2*-bar2*-sc1	CTGT TGGAAGTG GGTT	CACTTCCA
E8	CD1_55 sc2*-bar2*-sc1	CTGT TGCCTCTT GGTT	AAGAGGCA
E9	CD1_56 sc2*-bar2*-sc1	CTGT TTAGCGGT GGTT	ACCGCTAA
E10	CD1_57 sc2*-bar2*-sc1	CTGT GTTCTGAC GGTT	GTCAGAAC
E11	CD1_58 sc2*-bar2*-sc1	CTGT TACGGTGT GGTT	ACACCGTA
E12	CD1_59 sc2*-bar2*-sc1	CTGT GTAACTGG GGTT	CCAGTTAC
F1	CD1_60 sc2*-bar2*-sc1	CTGT CGGAACAA GGTT	TTGTTCCG
F2	CD1_61 sc2*-bar2*-sc1	CTGT CTTCCGTT GGTT	AACGGAAG
F3	CD1_62 sc2*-bar2*-sc1	CTGT AGTGCTGT GGTT	ACAGCACT
F4	CD1_63 sc2*-bar2*-sc1	CTGT GAGAGGTT GGTT	AACCTCTC
F5	CD1_64 sc2*-bar2*-sc1	CTGT AAGCGGAA GGTT	TTCCGCTT
F6	CD1_65 sc2*-bar2*-sc1	CTGT GCCAACAT GGTT	ATGTTGGC
F7	CD1_66 sc2*-bar2*-sc1	CTGT TGAACCAG GGTT	CTGGTTCA
F8	CD1_67 sc2*-bar2*-sc1	CTGT TCCATGCT GGTT	AGCATGGA
F9	CD1_68 sc2*-bar2*-sc1	CTGT ATTGAGCC GGTT	GGCTCAAT
F10	CD1_69 sc2*-bar2*-sc1	CTGT GAGCTTAG GGTT	CTAAGCTC
F11	CD1_70 sc2*-bar2*-sc1	CTGT TCGTCAGT GGTT	ACTGACGA
F12	CD1_71 sc2*-bar2*-sc1	CTGT CAGTATGG GGTT	CCATACTG
G1	CD1_72 sc2*-bar2*-sc1	CTGT CGAATAGC GGTT	GCTATTCG
G2	CD1_73 sc2*-bar2*-sc1	CTGT CAATTCCG GGTT	CGGAATTG
G3	CD1_74 sc2*-bar2*-sc1	CTGT CCAGTCTT GGTT	AAGACTGG
G4	CD1_75 sc2*-bar2*-sc1	CTGT CTCTACCT GGTT	AGGTAGAG
G5	CD1_76 sc2*-bar2*-sc1	CTGT AGATTGCC GGTT	GGCAATCT
G6	CD1_77 sc2*-bar2*-sc1	CTGT GATTCGGT GGTT	ACCGAATC
G7	CD1_78 sc2*-bar2*-sc1	CTGT GGATCCTT GGTT	AAGGATCC
G8	CD1_79 sc2*-bar2*-sc1	CTGT TACATCGG GGTT	CCGATGTA
G9	CD1_80 sc2*-bar2*-sc1	CTGT GAAGGAAG GGTT	CTTCCTTC
G10	CD1_81 sc2*-bar2*-sc1	CTGT AACCTACG GGTT	CGTAGGTT
G11	CD1_82 sc2*-bar2*-sc1	CTGT GTGTTCTG GGTT	CAGAACAC
G12	CD1_83 sc2*-bar2*-sc1	CTGT TTGCTTGC GGTT	GCAAGCAA
H1	CD1_84 sc2*-bar2*-sc1	CTGT ACTCTCTC GGTT	GAGAGAGT
H2	CD1_85 sc2*-bar2*-sc1	CTGT CCTCAGAA GGTT	TTCTGAGG
H3	CD1_86 sc2*-bar2*-sc1	CTGT TCACCTTG GGTT	CAAGGTGA
H4	CD1_87 sc2*-bar2*-sc1	CTGT CGTGATTC GGTT	GAATCACG
H5	CD1_88 sc2*-bar2*-sc1	CTGT CATGTGCT GGTT	AGCACATG
H6	CD1_89 sc2*-bar2*-sc1	CTGT AGCAGTTC GGTT	GAACTGCT
H7	CD1_90 sc2*-bar2*-sc1	CTGT ATACGTCC GGTT	GGACGTAT
H8	CD1_91 sc2*-bar2*-sc1	CTGT AGATGAGG GGTT	CCTCATCT
H9	CD1_92 sc2*-bar2*-sc1	CTGT CCACTAAG GGTT	CTTAGTGG
H10	CD1_93 sc2*-bar2*-sc1	CTGT ACTACGGA GGTT	TCCGTAGT
H11	CD1_94 sc2*-bar2*-sc1	CTGT AAGACCAC GGTT	GTGGTCTT
H12	CD1_95 sc2*-bar2*-sc1	CTGT CAGCCAAT GGTT	ATTGGCTG

### Sheet: Splint2 Primers
WellPosition	Name	Sequence	Barcode
A1	CD1_0 bar2	CTATGGAG	CTATGGAG
A2	CD1_1 bar2	CAGTAAGG	CAGTAAGG
A3	CD1_2 bar2	AGAGTTCG	AGAGTTCG
A4	CD1_3 bar2	GACCATAC	GACCATAC
A5	CD1_4 bar2	AGGTCCTA	AGGTCCTA
A6	CD1_5 bar2	AATGCAGC	AATGCAGC
A7	CD1_6 bar2	TGTGTGCT	TGTGTGCT
A8	CD1_7 bar2	ACCTAGCA	ACCTAGCA
A9	CD1_8 bar2	TCCTTCAC	TCCTTCAC
A10	CD1_9 bar2	GGTCTACA	GGTCTACA
A11	CD1_10 bar2	CAGTCGAA	CAGTCGAA
A12	CD1_11 bar2	ATGCCACA	ATGCCACA
B1	CD1_12 bar2	ATACGTGC	ATACGTGC
B2	CD1_13 bar2	GATGACTC	GATGACTC
B3	CD1_14 bar2	GTGTAACC	GTGTAACC
B4	CD1_15 bar2	AGGAACGT	AGGAACGT
B5	CD1_16 bar2	GACTTGAG	GACTTGAG
B6	CD1_17 bar2	CGACTCTT	CGACTCTT
B7	CD1_18 bar2	ACGTCAAC	ACGTCAAC
B8	CD1_19 bar2	ACGCTTGT	ACGCTTGT
B9	CD1_20 bar2	ACTTCGGT	ACTTCGGT
B10	CD1_21 bar2	TCGCATTC	TCGCATTC
B11	CD1_22 bar2	ACACTCAG	ACACTCAG
B12	CD1_23 bar2	GTTCCAAG	GTTCCAAG
C1	CD1_24 bar2	CGTGCATA	CGTGCATA
C2	CD1_25 bar2	TGAGGATG	TGAGGATG
C3	CD1_26 bar2	CTCGTGAT	CTCGTGAT
C4	CD1_27 bar2	AACAACCG	AACAACCG
C5	CD1_28 bar2	CTCACAGT	CTCACAGT
C6	CD1_29 bar2	CGCCTTAA	CGCCTTAA
C7	CD1_30 bar2	AGTGGTAC	AGTGGTAC
C8	CD1_31 bar2	AATCGCCT	AATCGCCT
C9	CD1_32 bar2	CCTGGAAT	CCTGGAAT
C10	CD1_33 bar2	CTTCTCGA	CTTCTCGA
C11	CD1_34 bar2	AACACGAC	AACACGAC
C12	CD1_35 bar2	CCAACGAT	CCAACGAT
D1	CD1_36 bar2	GGATTGTC	GGATTGTC
D2	CD1_37 bar2	GCGTTATG	GCGTTATG
D3	CD1_38 bar2	CAAGACCT	CAAGACCT
D4	CD1_39 bar2	ACCTGTTG	ACCTGTTG
D5	CD1_40 bar2	AACCAGGT	AACCAGGT
D6	CD1_41 bar2	AGCTTACC	AGCTTACC
D7	CD1_42 bar2	TTAACGCG	TTAACGCG
D8	CD1_43 bar2	ACAATGCC	ACAATGCC
D9	CD1_44 bar2	CGACAAGA	CGACAAGA
D10	CD1_45 bar2	ATATCCGG	ATATCCGG
D11	CD1_46 bar2	GATCGGTA	GATCGGTA
D12	CD1_47 bar2	ACAAGAGG	ACAAGAGG
E1	CD1_48 bar2	TCGAACCA	TCGAACCA
E2	CD1_49 bar2	TACGGTCT	TACGGTCT
E3	CD1_50 bar2	TGTCAGTG	TGTCAGTG
E4	CD1_51 bar2	TCATGCGT	TCATGCGT
E5	CD1_52 bar2	CAACCTAG	CAACCTAG
E6	CD1_53 bar2	GTACACCA	GTACACCA
E7	CD1_54 bar2	CACTTCCA	CACTTCCA
E8	CD1_55 bar2	AAGAGGCA	AAGAGGCA
E9	CD1_56 bar2	ACCGCTAA	ACCGCTAA
E10	CD1_57 bar2	GTCAGAAC	GTCAGAAC
E11	CD1_58 bar2	ACACCGTA	ACACCGTA
E12	CD1_59 bar2	CCAGTTAC	CCAGTTAC
F1	CD1_60 bar2	TTGTTCCG	TTGTTCCG
F2	CD1_61 bar2	AACGGAAG	AACGGAAG
F3	CD1_62 bar2	ACAGCACT	ACAGCACT
F4	CD1_63 bar2	AACCTCTC	AACCTCTC
F5	CD1_64 bar2	TTCCGCTT	TTCCGCTT
F6	CD1_65 bar2	ATGTTGGC	ATGTTGGC
F7	CD1_66 bar2	CTGGTTCA	CTGGTTCA
F8	CD1_67 bar2	AGCATGGA	AGCATGGA
F9	CD1_68 bar2	GGCTCAAT	GGCTCAAT
F10	CD1_69 bar2	CTAAGCTC	CTAAGCTC
F11	CD1_70 bar2	ACTGACGA	ACTGACGA
F12	CD1_71 bar2	CCATACTG	CCATACTG
G1	CD1_72 bar2	GCTATTCG	GCTATTCG
G2	CD1_73 bar2	CGGAATTG	CGGAATTG
G3	CD1_74 bar2	AAGACTGG	AAGACTGG
G4	CD1_75 bar2	AGGTAGAG	AGGTAGAG
G5	CD1_76 bar2	GGCAATCT	GGCAATCT
G6	CD1_77 bar2	ACCGAATC	ACCGAATC
G7	CD1_78 bar2	AAGGATCC	AAGGATCC
G8	CD1_79 bar2	CCGATGTA	CCGATGTA
G9	CD1_80 bar2	CTTCCTTC	CTTCCTTC
G10	CD1_81 bar2	CGTAGGTT	CGTAGGTT
G11	CD1_82 bar2	CAGAACAC	CAGAACAC
G12	CD1_83 bar2	GCAAGCAA	GCAAGCAA
H1	CD1_84 bar2	GAGAGAGT	GAGAGAGT
H2	CD1_85 bar2	TTCTGAGG	TTCTGAGG
H3	CD1_86 bar2	CAAGGTGA	CAAGGTGA
H4	CD1_87 bar2	GAATCACG	GAATCACG
H5	CD1_88 bar2	AGCACATG	AGCACATG
H6	CD1_89 bar2	GAACTGCT	GAACTGCT
H7	CD1_90 bar2	GGACGTAT	GGACGTAT
H8	CD1_91 bar2	CCTCATCT	CCTCATCT
H9	CD1_92 bar2	CTTAGTGG	CTTAGTGG
H10	CD1_93 bar2	TCCGTAGT	TCCGTAGT
H11	CD1_94 bar2	GTGGTCTT	GTGGTCTT
H12	CD1_95 bar2	ATTGGCTG	ATTGGCTG

### Sheet: BC3 Primers
WellPosition	Name	Sequence	Barcode
A1	CD1_0 sc2-bar3-sc3	ACAG ACGCTTGT CCTA	ACGCTTGT
A2	CD1_1 sc2-bar3-sc3	ACAG AGCTTACC CCTA	AGCTTACC
A3	CD1_2 sc2-bar3-sc3	ACAG GTTCCAAG CCTA	GTTCCAAG
A4	CD1_3 sc2-bar3-sc3	ACAG AGCACATG CCTA	AGCACATG
A5	CD1_4 sc2-bar3-sc3	ACAG ACACCGTA CCTA	ACACCGTA
A6	CD1_5 sc2-bar3-sc3	ACAG TCATGCGT CCTA	TCATGCGT
A7	CD1_6 sc2-bar3-sc3	ACAG CCAACGAT CCTA	CCAACGAT
A8	CD1_7 sc2-bar3-sc3	ACAG AACACGAC CCTA	AACACGAC
A9	CD1_8 sc2-bar3-sc3	ACAG CCTCATCT CCTA	CCTCATCT
A10	CD1_9 sc2-bar3-sc3	ACAG CCAGTTAC CCTA	CCAGTTAC
A11	CD1_10 sc2-bar3-sc3	ACAG GTGGTCTT CCTA	GTGGTCTT
A12	CD1_11 sc2-bar3-sc3	ACAG GTCAGAAC CCTA	GTCAGAAC
B1	CD1_12 sc2-bar3-sc3	ACAG CAGAACAC CCTA	CAGAACAC
B2	CD1_13 sc2-bar3-sc3	ACAG ACCTGTTG CCTA	ACCTGTTG
B3	CD1_14 sc2-bar3-sc3	ACAG ATGTTGGC CCTA	ATGTTGGC
B4	CD1_15 sc2-bar3-sc3	ACAG CTTAGTGG CCTA	CTTAGTGG
B5	CD1_16 sc2-bar3-sc3	ACAG GCAAGCAA CCTA	GCAAGCAA
B6	CD1_17 sc2-bar3-sc3	ACAG AGTGGTAC CCTA	AGTGGTAC
B7	CD1_18 sc2-bar3-sc3	ACAG CTTCTCGA CCTA	CTTCTCGA
B8	CD1_19 sc2-bar3-sc3	ACAG CTATGGAG CCTA	CTATGGAG
B9	CD1_20 sc2-bar3-sc3	ACAG ACGTCAAC CCTA	ACGTCAAC
B10	CD1_21 sc2-bar3-sc3	ACAG TCCGTAGT CCTA	TCCGTAGT
B11	CD1_22 sc2-bar3-sc3	ACAG TTGTTCCG CCTA	TTGTTCCG
B12	CD1_23 sc2-bar3-sc3	ACAG GGATTGTC CCTA	GGATTGTC
C1	CD1_24 sc2-bar3-sc3	ACAG CAGTAAGG CCTA	CAGTAAGG
C2	CD1_25 sc2-bar3-sc3	ACAG CCATACTG CCTA	CCATACTG
C3	CD1_26 sc2-bar3-sc3	ACAG CGGAATTG CCTA	CGGAATTG
C4	CD1_27 sc2-bar3-sc3	ACAG AACCAGGT CCTA	AACCAGGT
C5	CD1_28 sc2-bar3-sc3	ACAG TGTGTGCT CCTA	TGTGTGCT
C6	CD1_29 sc2-bar3-sc3	ACAG CTAAGCTC CCTA	CTAAGCTC
C7	CD1_30 sc2-bar3-sc3	ACAG AGCATGGA CCTA	AGCATGGA
C8	CD1_31 sc2-bar3-sc3	ACAG CAAGGTGA CCTA	CAAGGTGA
C9	CD1_32 sc2-bar3-sc3	ACAG CAACCTAG CCTA	CAACCTAG
C10	CD1_33 sc2-bar3-sc3	ACAG CTTCCTTC CCTA	CTTCCTTC
C11	CD1_34 sc2-bar3-sc3	ACAG TCCTTCAC CCTA	TCCTTCAC
C12	CD1_35 sc2-bar3-sc3	ACAG AAGAGGCA CCTA	AAGAGGCA
D1	CD1_36 sc2-bar3-sc3	ACAG TGAGGATG CCTA	TGAGGATG
D2	CD1_37 sc2-bar3-sc3	ACAG TACGGTCT CCTA	TACGGTCT
D3	CD1_38 sc2-bar3-sc3	ACAG GATCGGTA CCTA	GATCGGTA
D4	CD1_39 sc2-bar3-sc3	ACAG AACAACCG CCTA	AACAACCG
D5	CD1_40 sc2-bar3-sc3	ACAG CGTGCATA CCTA	CGTGCATA
D6	CD1_41 sc2-bar3-sc3	ACAG AACCTCTC CCTA	AACCTCTC
D7	CD1_42 sc2-bar3-sc3	ACAG AATGCAGC CCTA	AATGCAGC
D8	CD1_43 sc2-bar3-sc3	ACAG ACCTAGCA CCTA	ACCTAGCA
D9	CD1_44 sc2-bar3-sc3	ACAG ATGCCACA CCTA	ATGCCACA
D10	CD1_45 sc2-bar3-sc3	ACAG CTCGTGAT CCTA	CTCGTGAT
D11	CD1_46 sc2-bar3-sc3	ACAG ATACGTGC CCTA	ATACGTGC
D12	CD1_47 sc2-bar3-sc3	ACAG ACACTCAG CCTA	ACACTCAG
E1	CD1_48 sc2-bar3-sc3	ACAG AGGAACGT CCTA	AGGAACGT
E2	CD1_49 sc2-bar3-sc3	ACAG AATCGCCT CCTA	AATCGCCT
E3	CD1_50 sc2-bar3-sc3	ACAG AACGGAAG CCTA	AACGGAAG
E4	CD1_51 sc2-bar3-sc3	ACAG ACAATGCC CCTA	ACAATGCC
E5	CD1_52 sc2-bar3-sc3	ACAG GAATCACG CCTA	GAATCACG
E6	CD1_53 sc2-bar3-sc3	ACAG ACCGCTAA CCTA	ACCGCTAA
E7	CD1_54 sc2-bar3-sc3	ACAG TGTCAGTG CCTA	TGTCAGTG
E8	CD1_55 sc2-bar3-sc3	ACAG GACCATAC CCTA	GACCATAC
E9	CD1_56 sc2-bar3-sc3	ACAG AGGTAGAG CCTA	AGGTAGAG
E10	CD1_57 sc2-bar3-sc3	ACAG ACAGCACT CCTA	ACAGCACT
E11	CD1_58 sc2-bar3-sc3	ACAG TTAACGCG CCTA	TTAACGCG
E12	CD1_59 sc2-bar3-sc3	ACAG ATATCCGG CCTA	ATATCCGG
F1	CD1_60 sc2-bar3-sc3	ACAG CGACAAGA CCTA	CGACAAGA
F2	CD1_61 sc2-bar3-sc3	ACAG AGAGTTCG CCTA	AGAGTTCG
F3	CD1_62 sc2-bar3-sc3	ACAG CACTTCCA CCTA	CACTTCCA
F4	CD1_63 sc2-bar3-sc3	ACAG GACTTGAG CCTA	GACTTGAG
F5	CD1_64 sc2-bar3-sc3	ACAG GGCTCAAT CCTA	GGCTCAAT
F6	CD1_65 sc2-bar3-sc3	ACAG CTGGTTCA CCTA	CTGGTTCA
F7	CD1_66 sc2-bar3-sc3	ACAG GGCAATCT CCTA	GGCAATCT
F8	CD1_67 sc2-bar3-sc3	ACAG CGACTCTT CCTA	CGACTCTT
F9	CD1_68 sc2-bar3-sc3	ACAG CAAGACCT CCTA	CAAGACCT
F10	CD1_69 sc2-bar3-sc3	ACAG ACTGACGA CCTA	ACTGACGA
F11	CD1_70 sc2-bar3-sc3	ACAG CCTGGAAT CCTA	CCTGGAAT
F12	CD1_71 sc2-bar3-sc3	ACAG CCGATGTA CCTA	CCGATGTA
G1	CD1_72 sc2-bar3-sc3	ACAG TTCTGAGG CCTA	TTCTGAGG
G2	CD1_73 sc2-bar3-sc3	ACAG TCGAACCA CCTA	TCGAACCA
G3	CD1_74 sc2-bar3-sc3	ACAG CGCCTTAA CCTA	CGCCTTAA
G4	CD1_75 sc2-bar3-sc3	ACAG CGTAGGTT CCTA	CGTAGGTT
G5	CD1_76 sc2-bar3-sc3	ACAG AAGGATCC CCTA	AAGGATCC
G6	CD1_77 sc2-bar3-sc3	ACAG GCGTTATG CCTA	GCGTTATG
G7	CD1_78 sc2-bar3-sc3	ACAG GTACACCA CCTA	GTACACCA
G8	CD1_79 sc2-bar3-sc3	ACAG ACCGAATC CCTA	ACCGAATC
G9	CD1_80 sc2-bar3-sc3	ACAG GGTCTACA CCTA	GGTCTACA
G10	CD1_81 sc2-bar3-sc3	ACAG GTGTAACC CCTA	GTGTAACC
G11	CD1_82 sc2-bar3-sc3	ACAG AAGACTGG CCTA	AAGACTGG
G12	CD1_83 sc2-bar3-sc3	ACAG TCGCATTC CCTA	TCGCATTC
H1	CD1_84 sc2-bar3-sc3	ACAG CAGTCGAA CCTA	CAGTCGAA
H2	CD1_85 sc2-bar3-sc3	ACAG GAGAGAGT CCTA	GAGAGAGT
H3	CD1_86 sc2-bar3-sc3	ACAG AGGTCCTA CCTA	AGGTCCTA
H4	CD1_87 sc2-bar3-sc3	ACAG ACTTCGGT CCTA	ACTTCGGT
H5	CD1_88 sc2-bar3-sc3	ACAG GATGACTC CCTA	GATGACTC
H6	CD1_89 sc2-bar3-sc3	ACAG ATTGGCTG CCTA	ATTGGCTG
H7	CD1_90 sc2-bar3-sc3	ACAG GGACGTAT CCTA	GGACGTAT
H8	CD1_91 sc2-bar3-sc3	ACAG GCTATTCG CCTA	GCTATTCG
H9	CD1_92 sc2-bar3-sc3	ACAG GAACTGCT CCTA	GAACTGCT
H10	CD1_93 sc2-bar3-sc3	ACAG ACAAGAGG CCTA	ACAAGAGG
H11	CD1_94 sc2-bar3-sc3	ACAG CTCACAGT CCTA	CTCACAGT
H12	CD1_95 sc2-bar3-sc3	ACAG TTCCGCTT CCTA	TTCCGCTT

### Sheet: Splint3 Primers
WellPosition	Name	Sequence	Barcode
A1	CD1_0 bar3*	ACAAGCGT	ACGCTTGT
A2	CD1_1 bar3*	GGTAAGCT	AGCTTACC
A3	CD1_2 bar3*	CTTGGAAC	GTTCCAAG
A4	CD1_3 bar3*	CATGTGCT	AGCACATG
A5	CD1_4 bar3*	TACGGTGT	ACACCGTA
A6	CD1_5 bar3*	ACGCATGA	TCATGCGT
A7	CD1_6 bar3*	ATCGTTGG	CCAACGAT
A8	CD1_7 bar3*	GTCGTGTT	AACACGAC
A9	CD1_8 bar3*	AGATGAGG	CCTCATCT
A10	CD1_9 bar3*	GTAACTGG	CCAGTTAC
A11	CD1_10 bar3*	AAGACCAC	GTGGTCTT
A12	CD1_11 bar3*	GTTCTGAC	GTCAGAAC
B1	CD1_12 bar3*	GTGTTCTG	CAGAACAC
B2	CD1_13 bar3*	CAACAGGT	ACCTGTTG
B3	CD1_14 bar3*	GCCAACAT	ATGTTGGC
B4	CD1_15 bar3*	CCACTAAG	CTTAGTGG
B5	CD1_16 bar3*	TTGCTTGC	GCAAGCAA
B6	CD1_17 bar3*	GTACCACT	AGTGGTAC
B7	CD1_18 bar3*	TCGAGAAG	CTTCTCGA
B8	CD1_19 bar3*	CTCCATAG	CTATGGAG
B9	CD1_20 bar3*	GTTGACGT	ACGTCAAC
B10	CD1_21 bar3*	ACTACGGA	TCCGTAGT
B11	CD1_22 bar3*	CGGAACAA	TTGTTCCG
B12	CD1_23 bar3*	GACAATCC	GGATTGTC
C1	CD1_24 bar3*	CCTTACTG	CAGTAAGG
C2	CD1_25 bar3*	CAGTATGG	CCATACTG
C3	CD1_26 bar3*	CAATTCCG	CGGAATTG
C4	CD1_27 bar3*	ACCTGGTT	AACCAGGT
C5	CD1_28 bar3*	AGCACACA	TGTGTGCT
C6	CD1_29 bar3*	GAGCTTAG	CTAAGCTC
C7	CD1_30 bar3*	TCCATGCT	AGCATGGA
C8	CD1_31 bar3*	TCACCTTG	CAAGGTGA
C9	CD1_32 bar3*	CTAGGTTG	CAACCTAG
C10	CD1_33 bar3*	GAAGGAAG	CTTCCTTC
C11	CD1_34 bar3*	GTGAAGGA	TCCTTCAC
C12	CD1_35 bar3*	TGCCTCTT	AAGAGGCA
D1	CD1_36 bar3*	CATCCTCA	TGAGGATG
D2	CD1_37 bar3*	AGACCGTA	TACGGTCT
D3	CD1_38 bar3*	TACCGATC	GATCGGTA
D4	CD1_39 bar3*	CGGTTGTT	AACAACCG
D5	CD1_40 bar3*	TATGCACG	CGTGCATA
D6	CD1_41 bar3*	GAGAGGTT	AACCTCTC
D7	CD1_42 bar3*	GCTGCATT	AATGCAGC
D8	CD1_43 bar3*	TGCTAGGT	ACCTAGCA
D9	CD1_44 bar3*	TGTGGCAT	ATGCCACA
D10	CD1_45 bar3*	ATCACGAG	CTCGTGAT
D11	CD1_46 bar3*	GCACGTAT	ATACGTGC
D12	CD1_47 bar3*	CTGAGTGT	ACACTCAG
E1	CD1_48 bar3*	ACGTTCCT	AGGAACGT
E2	CD1_49 bar3*	AGGCGATT	AATCGCCT
E3	CD1_50 bar3*	CTTCCGTT	AACGGAAG
E4	CD1_51 bar3*	GGCATTGT	ACAATGCC
E5	CD1_52 bar3*	CGTGATTC	GAATCACG
E6	CD1_53 bar3*	TTAGCGGT	ACCGCTAA
E7	CD1_54 bar3*	CACTGACA	TGTCAGTG
E8	CD1_55 bar3*	GTATGGTC	GACCATAC
E9	CD1_56 bar3*	CTCTACCT	AGGTAGAG
E10	CD1_57 bar3*	AGTGCTGT	ACAGCACT
E11	CD1_58 bar3*	CGCGTTAA	TTAACGCG
E12	CD1_59 bar3*	CCGGATAT	ATATCCGG
F1	CD1_60 bar3*	TCTTGTCG	CGACAAGA
F2	CD1_61 bar3*	CGAACTCT	AGAGTTCG
F3	CD1_62 bar3*	TGGAAGTG	CACTTCCA
F4	CD1_63 bar3*	CTCAAGTC	GACTTGAG
F5	CD1_64 bar3*	ATTGAGCC	GGCTCAAT
F6	CD1_65 bar3*	TGAACCAG	CTGGTTCA
F7	CD1_66 bar3*	AGATTGCC	GGCAATCT
F8	CD1_67 bar3*	AAGAGTCG	CGACTCTT
F9	CD1_68 bar3*	AGGTCTTG	CAAGACCT
F10	CD1_69 bar3*	TCGTCAGT	ACTGACGA
F11	CD1_70 bar3*	ATTCCAGG	CCTGGAAT
F12	CD1_71 bar3*	TACATCGG	CCGATGTA
G1	CD1_72 bar3*	CCTCAGAA	TTCTGAGG
G2	CD1_73 bar3*	TGGTTCGA	TCGAACCA
G3	CD1_74 bar3*	TTAAGGCG	CGCCTTAA
G4	CD1_75 bar3*	AACCTACG	CGTAGGTT
G5	CD1_76 bar3*	GGATCCTT	AAGGATCC
G6	CD1_77 bar3*	CATAACGC	GCGTTATG
G7	CD1_78 bar3*	TGGTGTAC	GTACACCA
G8	CD1_79 bar3*	GATTCGGT	ACCGAATC
G9	CD1_80 bar3*	TGTAGACC	GGTCTACA
G10	CD1_81 bar3*	GGTTACAC	GTGTAACC
G11	CD1_82 bar3*	CCAGTCTT	AAGACTGG
G12	CD1_83 bar3*	GAATGCGA	TCGCATTC
H1	CD1_84 bar3*	TTCGACTG	CAGTCGAA
H2	CD1_85 bar3*	ACTCTCTC	GAGAGAGT
H3	CD1_86 bar3*	TAGGACCT	AGGTCCTA
H4	CD1_87 bar3*	ACCGAAGT	ACTTCGGT
H5	CD1_88 bar3*	GAGTCATC	GATGACTC
H6	CD1_89 bar3*	CAGCCAAT	ATTGGCTG
H7	CD1_90 bar3*	ATACGTCC	GGACGTAT
H8	CD1_91 bar3*	CGAATAGC	GCTATTCG
H9	CD1_92 bar3*	AGCAGTTC	GAACTGCT
H10	CD1_93 bar3*	CCTCTTGT	ACAAGAGG
H11	CD1_94 bar3*	ACTGTGAG	CTCACAGT
H12	CD1_95 bar3*	AAGCGGAA	TTCCGCTT

### Sheet: Other primers
Fabrication Primers
pBB1	bead barcode start	/5Acryd/ ACTAACAATAAGCTC UAU CGATGACC TAATACGACTCACTATAGGG AC AAATGCCGATTCCTGCTGAAC
pBB2	barcode start splint	/5Phos/ TGAC GTTCAGCAGGAATCGGCATTTGT CCCTATAGTGAGTCGTATTAGGTCATCGATAGAG
pBB3	barcode release splint	TCATCG ATA GAGCTTATTGT/3C6/
pBB4	barcode end splint	CTCGAA TAGG
pBB5	RNA profiling end	/5Phos/ TTCGAG NNNN NNNN TTTTTTTTTTTTTTTTTTTTTTTT V
pBB6	PE2c* FAM probe	/56-FAM/AA GTTCAGCAGGAATCGGCATTT
pBB7	pT* FAM probe	/56-FAM/AA BAAAAAAAAAAAAAAAAAAAAAAAA
pBB8	barcode hot spot panel splint	CTGCGAGTAC TAGG
Sequencing Primers
pBB9	P5 idx1 ext2 PE2c.1	AATGATACGGCGACCACCGAGATCTACAC TGTAGC TTGTCCA AAATGCCGATTCCTGCTGAAC
pBB10	Custom Read 1: PE2c fw	TTGTCCAAAATGCCGATTCCTGCTGAACGTCA
pBB11	Tn5 handle ME	CTACTGGATACTGCTGCAC AACG AGATGTGTATAAGAGACAG
pBB12	ME*	/5Phos/C*T*G*T*C*T*C*T*T*A*T*A*C*A*/3ddC/
pBB13	P7 Tn5 handle	CAAGCAGAAGACGGCATACGAGAT ACGG CTACTGGATACTGCTGCAC
16 Primer hot spot panel
pBB14	pBB4 EZH2_1 fw	TTCGAG TGCAAATTCAGAATTTCAAACTGCA*T*G*T
pBB15	pBB4 FLT3_1 fw	TTCGAG GCAGACTGCTGTGAGGGTT*T*T*T
pBB16	pBB4 FLT3_3 fw	TTCGAG GAGTGCTCAGTGTCTAATTCCA*C*T*T
pBB17	pBB4 KIT_1_s fw	TTCGAG CTAAAATGTGTGATATCCCTAGACAGG*A*T*T
pBB18	pBB4 KRAS_1_s fw	TTCGAG AAAGGTGAGTTTGTATTAAAAGGTACT*G*G*T
pBB19	pBB4 NPM1_1_2 fw	TTCGAG TTCTTGGAGTCATATCTTTATCTAG*A*G*T
pBB20	pBB4 TP53_1 fw	TTCGAG GGGTTATAGGGAGGTCAAATAA*G*C*A
pBB21	pBB4 TP53_2 fw	TTCGAG TGTGATGAGAGGTGGATGG*G*T*A
pBB22	pBB4 TP53_3_s fw	TTCGAG TGCCGTCTTCCAGTTGCTT*T*A*T
pBB23	pBB4 WT1_3 fw	TTCGAG GCCTGGAAAAGGAGCTCTT*G*A*A
pBB24	pBB4 chr10_5554293 fw	TTCGAG CCCTAACCATCGTTCCTTC*A*G*G
pBB25	pBB4 chr16_55770629 fw	TTCGAG TCCAGTGCTCCCAGG*C*A*T
pBB26	pBB4 chr16_8569820 fw	TTCGAG ATTTCATGACCACTCTATTTCTT*T*C*T
pBB27	pBB4 chr18_9750662 fw	TTCGAG CGGATTGGCCAGTGCA*T*T*C
pBB28	pBB4 chr6_17076840 fw	TTCGAG TGAACCTAGGAGGCTGA*G*G*T
pBB29	pBB4 chr6_62094287 fw	TTCGAG GTTAGCCATTCTCTCTAGT*G*C*C
